# Recurrent plant-pathogen Enterobacterales offer complementary digestive functions in a polyphagous insect pest, *Empaosca fabae*

**DOI:** 10.64898/2026.08.08.743697

**Authors:** Joshua Molligan, Thierry Pellegrinetti, Elisa Ines Fantino, Edel Pérez-López

## Abstract

Nutritional homeostasis in many leafhoppers (Cicadellidae) is largely attributed to ancient obligate symbionts, yet the facultative bacteria these insects carry and if whether they contribute to digestion, remains poorly understood. This question is especially relevant in mesophyll cell-rupture feeders of the subfamily Typhlocybinae, which are reported to lack classical obligate associations. The potato leafhopper, *Empoasca fabae*, is a polyphagous, migratory Typhlocybine that feeds on more than 200 plant species. Metagenomic analysis of field-collected *E. fabae* recovered four complete metagenome-assembled genomes corresponding to the opportunistic plant-pathogenic Enterobacterales *Enterobacter mori, Kosakonia cowanii, Pantoea agglomerans*, and *Pantoea ananatis*, each highly similar to its type strain. Species-specific PCR across a five-year window showed that *E. mori* and *K. cowanii* were detected in every field sample and persistent in an inbred colony, demonstrating likely recurrent and maintained associations, whereas the two *Pantoea* species were detected intermittently. All four genomes encoded broad carbohydrate-processing repertoires, including sucrose phosphotransferase systems, glycolysis, and aromatic amino acid biosynthesis, suggesting a capacity to synthesize aromatic amino acids–essential for the host. Among 614 glycoside hydrolases, two putatively secreted GH5-25 cellulases were further examined, with recombinant *K. cowanii* KcGH5-1 hydrolyzing carboxymethyl cellulose at acidic pH, signifying a functional bacterial endoglucanase. These results identify recurrent plant-pathogenic Enterobacterales as carriers of complementary digestive functions, and as candidate contributors to the exceptional dietary breadth of a major migratory agricultural pest.
