## Supplementary material for "Recurrent plant-pathogen Enterobacterales offer complementary digestive functions in a polyphagous insect pest, *Empaosca fabae*": Data S1

Species	Family	Completeness	Contamination	Genome_length_bp	Contigs	GC(%)	ANI_to_closest_reference(%)	Closest_reference	Marker_genes_present	Marker_genes_missing
Enterobacter mori	Enterobacteriaceae	100	0.05	4728372	120	55.4	97.88	GCF_000211415.1	117	2
Kosakonia cowanii	Enterobacteriaceae	100	0.25	4680114	51	56.1	98.47	GCF_001975225.1	116	3
Pantoea agglomerans	Enterobacteriaceae	100	0.15	4815482	42	55.16	98.59	GCF_001598475.1	119	0
Pantoea ananatis	Enterobacteriaceae	100	0.39	4716260	47	53.52	98.51	GCF_000710035.2	119	0
