## Supplementary material for "Recurrent plant-pathogen Enterobacterales offer complementary digestive functions in a polyphagous insect pest, *Empaosca fabae*": Data S2

MAG	Library_accession	Mean_depth	Mapped_reads	Coverage_breadth(%)	Mag_retrieved? (yes/no)	Source_library (yes/no)
K. cowanii	SRR37747700	65.6	2.6M	100	yes	yes
K. cowanii	SRR37747701	36.7	1.5M	95.7	yes	no
K. cowanii	SRR37747702	25	1.0M	99.1	yes	no
K. cowanii	SRR30817348.1	0.2	26k	12	no	no
K. cowanii	SRR30817348.2	0.7	72k	17.2	no	no
K. cowanii	SRR30817348.3	0.3	41k	13.3	no	no
K. cowanii	SRR37747703	5.1	300k	72.3	no	no
K. cowanii	SRR37747704	25.8	1.1M	95.7	yes	no
K. cowanii	SRR37747705	55.4	2.1M	97	yes	no
K. cowanii	SRR37747706	<0.1	219k	0.3	no	no
K. cowanii	SRR37747707	<0.1	3k	0.9	no	no
K. cowanii	SRR37747708	<0.1	110k	0.2	no	no
K. cowanii	SRR37747709	11.1	457k	95.5	yes	no
K. cowanii	SRR37747710	4.8	272k	60.4	no	no
K. cowanii	SRR37747711	4.8	328k	30	no	no
K. cowanii	SRR37747712	1.2	84k	30.7	no	no
K. cowanii	SRR37747713	1	75k	31.6	no	no
K. cowanii	SRR37747714	1	74k	25	no	no
E. mori	SRR37747700	25.4	1.4M	79.8	yes	no
E. mori	SRR37747701	12.2	727k	45.6	no	no
E. mori	SRR37747702	7.7	475k	41.4	no	no
E. mori	SRR30817348.1	0.3	32k	10.5	no	no
E. mori	SRR30817348.2	0.8	81k	17	no	no
E. mori	SRR30817348.3	0.4	50k	12.7	no	no
E. mori	SRR37747703	3.8	265k	32.1	no	no
E. mori	SRR37747704	14.9	761k	84.2	yes	no
E. mori	SRR37747705	19.1	1.0M	75.5	yes	no
E. mori	SRR37747706	0.1	6k	0.3	no	no
E. mori	SRR37747707	<0.1	6k	0.6	no	no
E. mori	SRR37747708	<0.1	5k	0.1	no	no
E. mori	SRR37747709	5.1	282k	70.3	no	no
E. mori	SRR37747710	15.4	623k	100	yes	yes
E. mori	SRR37747711	4.7	324k	29	no	no
E. mori	SRR37747712	1.1	84k	25	no	no
E. mori	SRR37747713	1.4	120k	40.4	no	no
E. mori	SRR37747714	0.9	76k	20.2	no	no
P. agglomerans	SRR37747700	46.9	2.0M	100	yes	yes
P. agglomerans	SRR37747701	14.2	742k	93.7	yes	no
P. agglomerans	SRR37747702	6.9	441k	46.6	no	no
P. agglomerans	SRR30817348.1	1.6	73k	67.9	no	no
P. agglomerans	SRR30817348.2	1.4	94k	49.1	no	no
P. agglomerans	SRR30817348.3	1.3	75k	56.5	no	no
P. agglomerans	SRR37747703	20.2	875k	94.1	yes	no
P. agglomerans	SRR37747704	8.9	500k	89.7	yes	no
P. agglomerans	SRR37747705	14.7	776k	93.9	yes	no
P. agglomerans	SRR37747706	<0.1	3k	1.9	no	no
P. agglomerans	SRR37747707	0.1	14k	3.6	no	no
P. agglomerans	SRR37747708	<0.1	253k	0.4	no	no
P. agglomerans	SRR37747709	2.1	142k	43	no	no
P. agglomerans	SRR37747710	2	146k	34.4	no	no
P. agglomerans	SRR37747711	13	629k	94.9	yes	no
P. agglomerans	SRR37747712	2	117k	60.8	no	no
P. agglomerans	SRR37747713	2.8	143k	75.8	no	no
P. agglomerans	SRR37747714	6.3	258k	93	yes	no
P. ananatis	SRR37747700	15.3	904k	53.6	no	no
P. ananatis	SRR37747701	20.1	878k	96.4	yes	no
P. ananatis	SRR37747702	19.4	823k	100	yes	yes
P. ananatis	SRR30817348.1	0.5	40k	24.8	no	no
P. ananatis	SRR30817348.2	0.8	80k	22.2	no	no
P. ananatis	SRR30817348.3	0.5	51k	22.7	no	no
P. ananatis	SRR37747703	23.4	990k	95.4	yes	no
P. ananatis	SRR37747704	6.4	373k	82.7	no	no
P. ananatis	SRR37747705	11.2	597k	93.2	yes	no
P. ananatis	SRR37747706	<0.1	292	0.5	no	no
P. ananatis	SRR37747707	<0.1	9k	1.7	no	no
P. ananatis	SRR37747708	<0.1	90k	0.1	no	no
P. ananatis	SRR37747709	1.4	105k	25.6	no	no
P. ananatis	SRR37747710	1.4	113k	20.7	no	no
P. ananatis	SRR37747711	6.9	395k	75.8	no	no
P. ananatis	SRR37747712	1.6	97k	52.7	no	no
P. ananatis	SRR37747713	1.8	106k	57.3	no	no
P. ananatis	SRR37747714	1.8	112k	37.6	no	no
