## Supplementary material for "Recurrent plant-pathogen Enterobacterales offer complementary digestive functions in a polyphagous insect pest, *Empaosca fabae*": Data S3

Sample_ID	Number_of_insects	Sample_type	Collection_site	Host_plant	Coordinates	Collection_date	Enterobacter _mori	Kosakonia_cowanii	Pantoea_agglomerans	Pantoea_ananatis
1_ef	10	Field collected	Montérégie, Québec	Strawberry field	45°30'39.6"N 72°58'01.9"W	06-2021	+	+	–	–
2_ef	10	Field collected	Montérégie, Québec	Strawberry field	45°30'39.6"N 72°58'01.9"W	07-2021	+	+	–	–
3_ef	10	Field collected	Montérégie, Québec	Strawberry field	45°30'39.6"N 72°58'01.9"W	08-2021	+	+	+	+
4_ef	10	Field collected	Montérégie, Québec	Strawberry field	45°30'39.3"N 72°57'59.8"W	06-2022	+	+	–	+
5_ef	10	Field collected	Montérégie, Québec	Strawberry field	45°30'39.3"N 72°57'59.8"W	07-2022	+	+	–	+
6_ef	10	Field collected	Montérégie, Québec	Strawberry field	45°30'39.3"N 72°57'59.8"W	08-2022	+	+	+	+
7_ef	10	Field collected	Montérégie, Québec	Strawberry field	45°34'50.7"N 73°03'48.0"W	06-2023	+	+	–	–
8_ef	10	Field collected	Montérégie, Québec	Strawberry field	45°34'50.7"N 73°03'48.0"W	07-2023	+	+	+	+
9_ef	10	Field collected	Montérégie, Québec	Strawberry field	45°34'50.7"N 73°03'48.0"W	08-2023	+	+	–	–
10_ef	10	Field collected	Montérégie, Québec	Strawberry field	45°34'24.0"N 73°03'46.1"W	06-2024	+	+	+	+
11_ef	10	Field collected	Montérégie, Québec	Strawberry field	45°34'24.0"N 73°03'46.1"W	07-2024	+	+	–	+
12_ef	10	Field collected	Montérégie, Québec	Strawberry field	45°34'24.0"N 73°03'46.1"W	08-2024	+	+	–	+
13_ef	10	Colony reared	Capitale-Nationale, Québec	Alfalfa	46°46'32.2"N 71°16'48.2"W	06-2025	+	+	–	–
14_ef	10	Colony reared	Capitale-Nationale, Québec	Alfalfa	46°46'32.2"N 71°16'48.2"W	07-2025	+	+	–	–
15_ef	10	Colony reared	Capitale-Nationale, Québec	Alfalfa	46°46'32.2"N 71°16'48.2"W	08-2025	+	+	–	–
