## Supplementary material for "Recurrent plant-pathogen Enterobacterales offer complementary digestive functions in a polyphagous insect pest, *Empaosca fabae*": Data S4

Enzyme	Ligand	CNNaffinity	CNNscore	Vina/Vinardo-style energy in kcal/mol
CcsZ (Clostridioides difficile, control)	2-O-acetyl-mannotriose	5.24	0.33	-7.77
CcsZ (Clostridioides difficile, control)	cellobiose	4.68	0.89	-6.91
CcsZ (Clostridioides difficile, control)	cellotetraose	5.22	0.86	-8.77
CcsZ (Clostridioides difficile, control)	cellotriose	5.01	0.32	-8.64
CcsZ (Clostridioides difficile, control)	galacto-mannotriose_gg	5.38	0.32	-8.89
CcsZ (Clostridioides difficile, control)	galacto-mannotriose_gt	5.08	0.32	-9.74
CcsZ (Clostridioides difficile, control)	glucomannan_dimer	4.46	0.49	-7
CcsZ (Clostridioides difficile, control)	laminaribiose_neg_con	4.26	0.21	-6.39
CcsZ (Clostridioides difficile, control)	mannobiose	4.46	0.49	-7
CcsZ (Clostridioides difficile, control)	mannotriose	4.8	0.47	-8.47
CcsZ (Clostridioides difficile, control)	xyloglucan_gg	4.76	0.41	-8.53
CcsZ (Clostridioides difficile, control)	xyloglucan_gt	4.75	0.43	-8.51
EmGH5-1 (Enterobacter mori)	2-O-acetyl-mannotriose	3.86	0.46	-7.26
EmGH5-1 (Enterobacter mori)	cellobiose	3.37	0.42	-6.59
EmGH5-1 (Enterobacter mori)	cellotetraose	3.72	0.16	-8.78
EmGH5-1 (Enterobacter mori)	cellotriose	3.47	0.2	-8.21
EmGH5-1 (Enterobacter mori)	galacto-mannotriose_gg	4.04	0.3	-9.31
EmGH5-1 (Enterobacter mori)	galacto-mannotriose_gt	3.88	0.24	-9.18
EmGH5-1 (Enterobacter mori)	glucomannan_dimer	3.24	0.3	-6.38
EmGH5-1 (Enterobacter mori)	laminaribiose_neg_con	3.56	0.52	-6.13
EmGH5-1 (Enterobacter mori)	mannobiose	3.24	0.3	-6.38
EmGH5-1 (Enterobacter mori)	mannotriose	3.27	0.17	-8.29
EmGH5-1 (Enterobacter mori)	xyloglucan_gg	3.46	0.43	-7.53
EmGH5-1 (Enterobacter mori)	xyloglucan_gt	3.27	0.23	-7.51
KcGH5-1 (Kosakonia cowanii)	2-O-acetyl-mannotriose	4.15	0.43	-7.43
KcGH5-1 (Kosakonia cowanii)	cellobiose	3.61	0.42	-6.16
KcGH5-1 (Kosakonia cowanii)	cellotetraose	4.4	0.54	-8.27
KcGH5-1 (Kosakonia cowanii)	cellotriose	3.92	0.29	-7.79
KcGH5-1 (Kosakonia cowanii)	galacto-mannotriose_gg	3.74	0.26	-8.33
KcGH5-1 (Kosakonia cowanii)	galacto-mannotriose_gt	3.96	0.17	-8.07
KcGH5-1 (Kosakonia cowanii)	glucomannan_dimer	4	0.5	-5.81
KcGH5-1 (Kosakonia cowanii)	laminaribiose_neg_con	3.82	0.59	-6.1
KcGH5-1 (Kosakonia cowanii)	mannobiose	4	0.5	-5.81
KcGH5-1 (Kosakonia cowanii)	mannotriose	3.98	0.34	-7.59
KcGH5-1 (Kosakonia cowanii)	xyloglucan_gg	3.61	0.14	-7.68
KcGH5-1 (Kosakonia cowanii)	xyloglucan_gt	3.64	0.12	-7.86
