## Supplementary material for "Recurrent plant-pathogen Enterobacterales offer complementary digestive functions in a polyphagous insect pest, *Empaosca fabae*": Data S5

Enzyme	pH	Media	Halo	R1	R2	Area
CcsZ (Clostridioides difficile, control)	5	CMC	1	2	2	3.14
CcsZ (Clostridioides difficile, control)	5	CMC	2	1	2	1.57
CcsZ (Clostridioides difficile, control)	5	CMC	3	2	2	3.14
CcsZ (Clostridioides difficile, control)	5	CMC	4	2	2	3.14
CcsZ (Clostridioides difficile, control)	5	CMC	5	1	2	1.57
CcsZ (Clostridioides difficile, control)	5	CMC	6	2	2	3.14
CcsZ (Clostridioides difficile, control)	6	CMC	1	4	4	12.57
CcsZ (Clostridioides difficile, control)	6	CMC	2	3	2	4.71
CcsZ (Clostridioides difficile, control)	6	CMC	3	1	2	1.57
CcsZ (Clostridioides difficile, control)	6	CMC	4	4	4	12.57
CcsZ (Clostridioides difficile, control)	6	CMC	5	4	4	12.57
CcsZ (Clostridioides difficile, control)	6	CMC	6	4	4	12.57
CcsZ (Clostridioides difficile, control)	7	CMC	1	1	2	1.57
CcsZ (Clostridioides difficile, control)	7	CMC	2	3	3	7.07
CcsZ (Clostridioides difficile, control)	7	CMC	3	2	3	4.71
CcsZ (Clostridioides difficile, control)	7	CMC	4	1	2	1.57
CcsZ (Clostridioides difficile, control)	7	CMC	5	1	1	0.79
CcsZ (Clostridioides difficile, control)	7	CMC	6	1	1	0.79
CcsZ (Clostridioides difficile, control)	8	CMC	1	0	0	0
CcsZ (Clostridioides difficile, control)	8	CMC	2	0	0	0
CcsZ (Clostridioides difficile, control)	8	CMC	3	0	0	0
CcsZ (Clostridioides difficile, control)	8	CMC	4	0	0	0
CcsZ (Clostridioides difficile, control)	8	CMC	5	0	0	0
CcsZ (Clostridioides difficile, control)	8	CMC	6	0	0	0
CcsZ (Clostridioides difficile, control)	5	LBG	1	7	8	43.98
CcsZ (Clostridioides difficile, control)	5	LBG	2	8	8	50.27
CcsZ (Clostridioides difficile, control)	5	LBG	3	8	8	50.27
CcsZ (Clostridioides difficile, control)	5	LBG	4	7	8	43.98
CcsZ (Clostridioides difficile, control)	5	LBG	5	7	7	38.48
CcsZ (Clostridioides difficile, control)	5	LBG	6	7	8	43.98
CcsZ (Clostridioides difficile, control)	6	LBG	1	7	7	38.48
CcsZ (Clostridioides difficile, control)	6	LBG	2	10	10	78.54
CcsZ (Clostridioides difficile, control)	6	LBG	3	8	8	50.27
CcsZ (Clostridioides difficile, control)	6	LBG	4	8	8	50.27
CcsZ (Clostridioides difficile, control)	6	LBG	5	11	12	103.67
CcsZ (Clostridioides difficile, control)	6	LBG	6	9	9	63.62
CcsZ (Clostridioides difficile, control)	7	LBG	1	6	6	28.27
CcsZ (Clostridioides difficile, control)	7	LBG	2	9	11	77.75
CcsZ (Clostridioides difficile, control)	7	LBG	3	7	6	32.99
CcsZ (Clostridioides difficile, control)	7	LBG	4	6	7	32.99
CcsZ (Clostridioides difficile, control)	7	LBG	5	7	7	38.48
CcsZ (Clostridioides difficile, control)	7	LBG	6	6	7	32.99
CcsZ (Clostridioides difficile, control)	8	LBG	1	0	0	0
CcsZ (Clostridioides difficile, control)	8	LBG	2	0	0	0
CcsZ (Clostridioides difficile, control)	8	LBG	3	0	0	0
CcsZ (Clostridioides difficile, control)	8	LBG	4	0	0	0
CcsZ (Clostridioides difficile, control)	8	LBG	5	0	0	0
CcsZ (Clostridioides difficile, control)	8	LBG	6	0	0	0
KcGH5-1 (Kosakonia cowanii)	5	CMC	1	4	4	12.57
KcGH5-1 (Kosakonia cowanii)	5	CMC	2	4	4	12.57
KcGH5-1 (Kosakonia cowanii)	5	CMC	3	4	4	12.57
KcGH5-1 (Kosakonia cowanii)	5	CMC	4	4	4	12.57
KcGH5-1 (Kosakonia cowanii)	5	CMC	5	4	4	12.57
KcGH5-1 (Kosakonia cowanii)	5	CMC	6	4	4	12.57
KcGH5-1 (Kosakonia cowanii)	6	CMC	1	3	4	9.42
KcGH5-1 (Kosakonia cowanii)	6	CMC	2	4	4	12.57
KcGH5-1 (Kosakonia cowanii)	6	CMC	3	4	4	12.57
KcGH5-1 (Kosakonia cowanii)	6	CMC	4	3	4	9.42
KcGH5-1 (Kosakonia cowanii)	6	CMC	5	4	4	12.57
KcGH5-1 (Kosakonia cowanii)	6	CMC	6	4	4	12.57
KcGH5-1 (Kosakonia cowanii)	7	CMC	1	0	0	0
KcGH5-1 (Kosakonia cowanii)	7	CMC	2	0	0	0
KcGH5-1 (Kosakonia cowanii)	7	CMC	3	0	0	0
KcGH5-1 (Kosakonia cowanii)	7	CMC	4	0	0	0
KcGH5-1 (Kosakonia cowanii)	7	CMC	5	0	0	0
KcGH5-1 (Kosakonia cowanii)	7	CMC	6	0	0	0
KcGH5-1 (Kosakonia cowanii)	8	CMC	1	0	0	0
KcGH5-1 (Kosakonia cowanii)	8	CMC	2	0	0	0
KcGH5-1 (Kosakonia cowanii)	8	CMC	3	0	0	0
KcGH5-1 (Kosakonia cowanii)	8	CMC	4	0	0	0
KcGH5-1 (Kosakonia cowanii)	8	CMC	5	0	0	0
KcGH5-1 (Kosakonia cowanii)	8	CMC	6	0	0	0
KcGH5-1 (Kosakonia cowanii)	5	LBG	1	0	0	0
KcGH5-1 (Kosakonia cowanii)	5	LBG	2	0	0	0
KcGH5-1 (Kosakonia cowanii)	5	LBG	3	0	0	0
KcGH5-1 (Kosakonia cowanii)	5	LBG	4	0	0	0
KcGH5-1 (Kosakonia cowanii)	5	LBG	5	0	0	0
KcGH5-1 (Kosakonia cowanii)	5	LBG	6	0	0	0
KcGH5-1 (Kosakonia cowanii)	6	LBG	1	0	0	0
KcGH5-1 (Kosakonia cowanii)	6	LBG	2	0	0	0
KcGH5-1 (Kosakonia cowanii)	6	LBG	3	0	0	0
KcGH5-1 (Kosakonia cowanii)	6	LBG	4	0	0	0
KcGH5-1 (Kosakonia cowanii)	6	LBG	5	0	0	0
KcGH5-1 (Kosakonia cowanii)	6	LBG	6	0	0	0
KcGH5-1 (Kosakonia cowanii)	7	LBG	1	0	0	0
KcGH5-1 (Kosakonia cowanii)	7	LBG	2	0	0	0
KcGH5-1 (Kosakonia cowanii)	7	LBG	3	0	0	0
KcGH5-1 (Kosakonia cowanii)	7	LBG	4	0	0	0
KcGH5-1 (Kosakonia cowanii)	7	LBG	5	0	0	0
KcGH5-1 (Kosakonia cowanii)	7	LBG	6	0	0	0
KcGH5-1 (Kosakonia cowanii)	8	LBG	1	0	0	0
KcGH5-1 (Kosakonia cowanii)	8	LBG	2	0	0	0
KcGH5-1 (Kosakonia cowanii)	8	LBG	3	0	0	0
KcGH5-1 (Kosakonia cowanii)	8	LBG	4	0	0	0
KcGH5-1 (Kosakonia cowanii)	8	LBG	5	0	0	0
KcGH5-1 (Kosakonia cowanii)	8	LBG	6	0	0	0
EmGH5-1 (Enterobacter mori)	5	CMC	1	0	0	0
EmGH5-1 (Enterobacter mori)	5	CMC	2	0	0	0
EmGH5-1 (Enterobacter mori)	5	CMC	3	0	0	0
EmGH5-1 (Enterobacter mori)	5	CMC	4	0	0	0
EmGH5-1 (Enterobacter mori)	5	CMC	5	0	0	0
EmGH5-1 (Enterobacter mori)	5	CMC	6	0	0	0
EmGH5-1 (Enterobacter mori)	6	CMC	1	0	0	0
EmGH5-1 (Enterobacter mori)	6	CMC	2	0	0	0
EmGH5-1 (Enterobacter mori)	6	CMC	3	0	0	0
EmGH5-1 (Enterobacter mori)	6	CMC	4	0	0	0
EmGH5-1 (Enterobacter mori)	6	CMC	5	0	0	0
EmGH5-1 (Enterobacter mori)	6	CMC	6	0	0	0
EmGH5-1 (Enterobacter mori)	7	CMC	1	0	0	0
EmGH5-1 (Enterobacter mori)	7	CMC	2	0	0	0
EmGH5-1 (Enterobacter mori)	7	CMC	3	0	0	0
EmGH5-1 (Enterobacter mori)	7	CMC	4	0	0	0
EmGH5-1 (Enterobacter mori)	7	CMC	5	0	0	0
EmGH5-1 (Enterobacter mori)	7	CMC	6	0	0	0
EmGH5-1 (Enterobacter mori)	8	CMC	1	0	0	0
EmGH5-1 (Enterobacter mori)	8	CMC	2	0	0	0
EmGH5-1 (Enterobacter mori)	8	CMC	3	0	0	0
EmGH5-1 (Enterobacter mori)	8	CMC	4	0	0	0
EmGH5-1 (Enterobacter mori)	8	CMC	5	0	0	0
EmGH5-1 (Enterobacter mori)	8	CMC	6	0	0	0
EmGH5-1 (Enterobacter mori)	5	LBG	1	0	0	0
EmGH5-1 (Enterobacter mori)	5	LBG	2	0	0	0
EmGH5-1 (Enterobacter mori)	5	LBG	3	0	0	0
EmGH5-1 (Enterobacter mori)	5	LBG	4	0	0	0
EmGH5-1 (Enterobacter mori)	5	LBG	5	0	0	0
EmGH5-1 (Enterobacter mori)	5	LBG	6	0	0	0
EmGH5-1 (Enterobacter mori)	6	LBG	1	0	0	0
EmGH5-1 (Enterobacter mori)	6	LBG	2	0	0	0
EmGH5-1 (Enterobacter mori)	6	LBG	3	0	0	0
EmGH5-1 (Enterobacter mori)	6	LBG	4	0	0	0
EmGH5-1 (Enterobacter mori)	6	LBG	5	0	0	0
EmGH5-1 (Enterobacter mori)	6	LBG	6	0	0	0
EmGH5-1 (Enterobacter mori)	7	LBG	1	0	0	0
EmGH5-1 (Enterobacter mori)	7	LBG	2	0	0	0
EmGH5-1 (Enterobacter mori)	7	LBG	3	0	0	0
EmGH5-1 (Enterobacter mori)	7	LBG	4	0	0	0
EmGH5-1 (Enterobacter mori)	7	LBG	5	0	0	0
EmGH5-1 (Enterobacter mori)	7	LBG	6	0	0	0
EmGH5-1 (Enterobacter mori)	8	LBG	1	0	0	0
EmGH5-1 (Enterobacter mori)	8	LBG	2	0	0	0
EmGH5-1 (Enterobacter mori)	8	LBG	3	0	0	0
EmGH5-1 (Enterobacter mori)	8	LBG	4	0	0	0
EmGH5-1 (Enterobacter mori)	8	LBG	5	0	0	0
EmGH5-1 (Enterobacter mori)	8	LBG	6	0	0	0
